# Novel Master Regulators of Microglial Phagocytosis and Repurposed FDA-approved Drug for Treatment of Alzheimer Disease

**DOI:** 10.1101/2022.10.19.512953

**Authors:** Kuixi Zhu, Qianying He, Sheng-Feng Tsai, Dinusha Maheepala Mudalige, Marc Y.R. Henrion, Syed S.A. Zaidi, Lau Branden, Andrew Tang, Mika P. Cadiz, Rachel Hodos-Nkhereanye, Sara Moein, Melissa L. Alamprese, David A. Bennett, Philip L. De Jager, John D. Frye, Nilu□fer Ertekin-Taner, Yu-Min Kuo, Patrick T. Ronaldson, Rui Chang

**Affiliations:** The Center for Innovation in Brain Sciences, University of Arizona, Tucson, AZ, USA; Department of Biosystems Engineering, University of Arizona, Tucson, AZ, USA; Department of Cell Biology and Anatomy, College of Medicine, National Cheng Kung University, Tainan, Taiwan; Liverpool School of Tropical Medicine, Pembroke Place, Liverpool, Pembroke Place, L3 5QA, UK; Malawi - Liverpool - Wellcome Trust Clinical Research Programme, PO Box 30096, Blantyre, Malawi; Arizona Research Labs, Genetics Core, University of Arizona, Tucson, AZ, USA; Neuroscience Graduate Interdisciplinary Program, University of Arizona, Tucson, AZ, USA; Department of Neuroscience, Mayo Clinic, Scottsdale, AZ, 85259, USA; Neuroscience Graduate Program, Mayo Clinic Graduate School of Biomedical Sciences, Scottsdale, AZ, 85259, USA; Icahn School of Medicine at Mount Sinai, New York, NY, USA; BenevolentAI, Brooklyn, NY, USA; Department of Pathology and Laboratory Medicine, Weill Cornell Medicine, New York, NY, USA; Rush Alzheimer’s Disease Center, Rush University Medical Center, Chicago, IL, USA; Center for Translational & Computational Neuroimmunology, Department of Neurology, Columbia University Medical Center, New York, NY, USA; Neurodegeneration Program, New York Genome Center, NY, USA; Department of Neuroscience, Mayo Clinic Florida, Jacksonville, FL, USA; Department of Neurology, Mayo Clinic Florida, Jacksonville, FL, USA; Department of Pharmacology, College of Medicine, University of Arizona, Tucson, AZ, USA; Department of Neurology, University of Arizona, Tucson, AZ, USA; INTelico Therapeutics LLC, Tucson, AZ, USA; PATH Biotech LLC, Tucson, AZ, USA

**Author notes:** Authors equally contributed to the manuscript (Kuixi Zhu, Qianying He, Sheng-Feng Tsai, Dinusha Maheepala Mudalige).

## Abstract

Microglia, the innate immune cells of the brain, are essential determinants of late-onset Alzheimer’s Disease (LOAD) neuropathology. Here, we developed an integrative computational systems biology approach to construct causal network models of genetic regulatory programs for microglia in Alzheimer’s Disease (AD). This model enabled us to identify novel key driver (KDs) genes for microglial functions that can be targeted for AD pharmacotherapy. We prioritized *FCER1G, HCK, LAPTM5, ITGB2, SLC1A2, PAPLN, GSAP, NTRK2*, and *CIRBP* as KDs of microglial phagocytosis promoting neuroprotection and/or neural repair. *In vitro*, shRNA knockdown of each KD significantly reduced microglial phagocytosis. We repurposed riluzole, an FDA-approved ALS drug that upregulates *SLC1A2* activity, and discovered that it stimulated phagocytosis of Aβ1-42 in human primary microglia and decreased hippocampal amyloid plaque burden/phosphorylated tau levels in the brain of aged 3xTg-AD mice. Taken together, these data emphasize the utlility of our integrative approach for repurposing drugs for AD therapy.
