## Supplementary material for "Novel Master Regulators of Microglial Phagocytosis and Repurposed FDA-approved Drug for Treatment of Alzheimer Disease": Table S3

### Sheet: MAYO-microglial
Study	Supplementary Table	Enrichment p-value	Annotation	DOI
Keren2017_Cell	Table S3	0.021987	DE signature between homeostatic microglia to DAM	http://dx.doi.org/10.1016/j.cell.2017.05.018
Delbridge2020_FrontCellNeuro	Table S1_EnrichedGeneByCluster_Reactive2	0.0193313	Enriched gene signature "reactive2" cluster in Fig4a and "3 weeks" cluster in Fig4b associated with DAM	https://doi.org/10.3389/fncel.2020.592005
Timothy2018_Immunity	TableS2	0.0413137	Gene signature of Injury-responsive microglia (IRM)	https://doi.org/10.1016/j.immuni.2018.11.004

### Sheet: ROSMAP-microglial
Study	Category	Enrichment p-value	Annotation	DOI
Keren2017_Cell	Table S3	0.0306546	DAM-associated microglial signature: DE signature between homeostatic microglia to DAM	http://dx.doi.org/10.1016/j.cell.2017.05.018
Timothy2018_Immunity	Table S2	0.0424017	ATM-associated microglial signature: Gene signature of Axon-associated microglia (ATM)	https://doi.org/10.1016/j.immuni.2018.11.004
Timothy2018_Immunity	Table S1_Cluster 7a	0.0121784	microglial cells in juvenile and adult brain	https://doi.org/10.1016/j.immuni.2018.11.004
Timothy2018_Immunity	Table S1_Cluster 7b	0.00410393	microglial cells in juvenile and adult brain	https://doi.org/10.1016/j.immuni.2018.11.004
Timothy2018_Immunity	Table S1_Cluster 7c	0.00228867	microglial cells in juvenile and adult brain	https://doi.org/10.1016/j.immuni.2018.11.004
Timothy2018_Immunity	Table S1_Cluster 8	0.00403214	Microglial cells in aged brain	https://doi.org/10.1016/j.immuni.2018.11.004
Chiu2013_CellReport	Table S3_EndStageRegulatedGenes	0.0239593	Neurodegeneration-associated microglial signature: DE signature between 130 day/end-stage activated microglilal in ALS comparing to control	https://doi.org/10.1016/j.celrep.2013.06.018
Erny2015_NatNeuro	Table S2	0.0018517	Acute inflammation-associated microglial signature: DE signature of microglial after LPS-treatment in Grem-free vs specific pathogen free, SPF	https://doi.org/10.1038/nn.4030
Zeisel2015_Science	Table S1	0.000671803	Ependymal/Neuroglia signature	https://doi.org/10.1126/science.aaa1934
Friedman2018_CellReport	GSE75431	0.0464559	Microglial signatures from aged AD mice model	https://doi.org/10.1038/ncomms11295
Friedman2018_CellReport	phs001373.v1.p1	3.765e-05	Microglial signature associated with cultured microglial from normal brain	https://doi.org/10.1038/ncomms11295
Friedman2018_CellReport	GSE79812	7.8209e-05	Microglial signature asociated with increased inflammation	https://doi.org/10.1126/science.aad8670
Friedman2018_CellReport	E-MTAB-2660	0.0001761	Microglial signature associated with glioma: DE gene signature between glioma-associated microglia/macrophages and naive control cells	https://doi.org/10.1371/journal.pone.0116644
Friedman2018_CellReport	GSE97930	0.000430114	Microglial signature from postmortem brain tissue	http://dx.doi.org/10.1038/nbt.4038
Friedman2018_CellReport	GSE73721	0.000500928	Microglial signature associated with epilepsy and tumor	https://doi.org/10.1016/j.neuron.2015.11.013
Friedman2018_CellReport	GSE75246	0.000732891	Microglial signature assocaited with LPS-induced inflammation	https://doi.org/10.1038/ncomms11295
Friedman2018_CellReport	GSE52564	0.00336304	Microglial signature associated with cultured microglial from normal brain	https://doi.org/10.1523/JNEUROSCI.1860-14.2014
Friedman2018_CellReport	GSE79812	0.00719032	Microglial signature asociated with increased inflammation	https://doi.org/10.1126/science.aad8670
Friedman2018_CellReport	syn18485175	0.00990971	Microglial signature associated with Alzheimer's disease	https://doi.org/10.1038/s41586-019-1195-2
Friedman2018_CellReport	GSE74615	0.0142636	Microglial signature associated with amyloid plaques in Alzheimer's disease	https://doi.org/10.1016/j.neurobiolaging.2014.06.004
