## Supplementary material for "Novel Master Regulators of Microglial Phagocytosis and Repurposed FDA-approved Drug for Treatment of Alzheimer Disease": Table S7

### Sheet: raw data
Control	CytochalasinD	TREM2-1	TREM2-2	4C	HCK-1	HCK-2	FCER1G-1	FCER1G-2	LAPTM5-1	LAPTM5-2	PAPLN-1	PAPLN-2	GSAP-1	GSAP-2	NTRK2-1	NTRK2-2	CIRBP-1	CIRBP-2	SLC1A2-1	SLC1A2-2	ITGB2-1	ITGB2-2
15010.9	6925.18	11518.8	11982.8	12700.6	12371.5	6846.25	7544.96	7559.52	8446.94	9646.65	9432.49	11707	11467	11061.4	10816.4	10691	10030.3	11990.2	11553.1	13406.2	10044.2	11564.2
14932.7	6678.19	13449.9	9394.16	12702.5	7596.54	7362.9	7613.44	13091.6	8502.98	9027.61	8403.22	11661.4	9409.17	10612.1	33411.4	8938.84	9300.59	13186.5	11090.6	9686.22	9094.74	11210.2
14045.2	6537.38	8885.15	10152.3	14722	8625.08	7381.63	8456.36	7704.89	7920.32	11030.4	8864.05	11970.1	8478.54	12275.3	28175.5	9687.37	10941.2	12136.5	11102.6	8983.85	9490.33	11043.9
15414.8	6467.97	8091.28	11018.4	13197.8	10713.4	7518.61	7925.42	10214.1	7358.6	10529.5	8244.51	13583.3	9584.04	9501.07	8338.14	9535.22	9033.69	12599.6	10976.2	9988.32	10225.3	9901.82
14181.1	6395.96	11557.6	9397.07	13213.5	8390.85	8004.3	8311.56	9536.62	7361.77	10978.1	8036.75	9169.08	11557.9	10510.5	7110.57	9782.83	11196.1	12763.8	10995.2	9358.93	9617.74	11139.2
14345.6	6399.9	11172.9	9255.45	13952.4	7824.03	7133.36	7421.13	7312.48	7301.93	13061.4	7964.81	12283.1	7373.66	11265.8	6792.22	11005.9	11372.6	13316.3	12094.1	9753.24	10060.3	10864.6
14056.6
12903
12984.9
13110.5
12556.3
13864.2
22341.9
20560.3
20162.5
20982.9
20105.2
20906.7
23081.2
20102.5
20996.2
19436.5
20016
24211.3

### Sheet: outliers removed with prism
Control	CytochalasinD	TREM2-1	TREM2-2	4C	HCK-1	HCK-2	FCER1G-1	FCER1G-2	LAPTM5-1	LAPTM5-2	PAPLN-1	PAPLN-2	GSAP-1	GSAP-2	NTRK2-1	NTRK2-2	CIRBP-1	CIRBP-2	SLC1A2-1	SLC1A2-2	ITGB2-1	ITGB2-2
15010.9	6925.18	11518.8	11982.8	12700.6	12371.5	6846.25	7544.96	7559.52	8446.94	9646.65	9432.49	11707	11467	11061.4	10816.4	10691	10030.3	11990.2	11553.1		10044.2	11564.2
14932.7	6678.19	13449.9	9394.16	12702.5	7596.54	7362.9	7613.44	13091.6	8502.98	9027.61	8403.22	11661.4	9409.17	10612.1	33411.4	8938.84	9300.59	13186.5	11090.6	9686.22	9094.74	11210.2
14045.2	6537.38	8885.15	10152.3	14722	8625.08	7381.63	8456.36	7704.89	7920.32	11030.4	8864.05	11970.1	8478.54	12275.3	28175.5	9687.37	10941.2	12136.5	11102.6	8983.85	9490.33	11043.9
15414.8	6467.97	8091.28	11018.4	13197.8	10713.4	7518.61	7925.42	10214.1	7358.6	10529.5	8244.51	13583.3	9584.04	9501.07	8338.14	9535.22	9033.69	12599.6	10976.2	9988.32	10225.3	9901.82
14181.1	6395.96	11557.6	9397.07	13213.5	8390.85	8004.3	8311.56	9536.62	7361.77	10978.1	8036.75	9169.08	11557.9	10510.5	7110.57	9782.83	11196.1	12763.8	10995.2	9358.93	9617.74	11139.2
14345.6	6399.9	11172.9	9255.45	13952.4	7824.03	7133.36	7421.13	7312.48	7301.93	13061.4	7964.81	12283.1	7373.66	11265.8	6792.22	11005.9	11372.6	13316.3	12094.1	9753.24	10060.3	10864.6
14056.6
12903
12984.9
13110.5
12556.3
13864.2
22341.9
20560.3
20162.5
20982.9
20105.2
20906.7
23081.2
20102.5
20996.2
19436.5
20016
24211.3

### Sheet: data normalized after PCA
Control	CytochalasinD	TREM2	4C	HCK	FCER1G	LAPTM5	PAPLN	GSAP	NTRK2	CIRBP	SLC1A2	ITGB2
0.861429	0.397413	0.661026	0.728848	0.709959	0.432981	0.484742	0.5413	0.658055	0.620717	0.575607	0.659691	0.573535
0.856938	0.38324	0.771845	0.728954	0.43594	0.43691	0.487958	0.482233	0.539961		0.53373	0.633282	0.519317
0.806005	0.375159	0.509889	0.844846	0.494965	0.485283	0.454521	0.508679	0.486556		0.62788	0.633965	0.541906
0.884605	0.371176	0.464332	0.757381	0.614809	0.454813	0.422286	0.473125	0.549997	0.478498	0.518414	0.626748	0.583872
0.813807	0.367043	0.663251	0.758278	0.481523	0.476973	0.422467	0.461202	0.663271	0.408052	0.642505	0.627836	0.549181
0.823246	0.367269	0.641175	0.80068	0.448995	0.425874	0.419034	0.457074	0.42315	0.389783	0.652636	0.690581	0.574453
0.806661		0.687652		0.392884	0.433816	0.553589	0.671829	0.634777	0.61352	0.684653		0.660323
0.740463		0.5391		0.422532	0.751284	0.518065	0.66921	0.608991	0.51297	0.75296	0.553091	0.640112
0.74516		0.582605		0.423608	0.442158	0.633001	0.686925	0.704437	0.555926	0.693005	0.512985	0.630619
0.75237		0.63231		0.431468	0.586154	0.604255	0.779499	0.545235	0.547195	0.719448	0.570341	0.565402
0.720562		0.539267		0.459341	0.547275	0.629995	0.526184	0.603162	0.561405	0.728821	0.534403	0.636059
0.795623		0.53114		0.40936	0.419639	0.749553	0.704885	0.64651	0.631591	0.760374	0.556918	0.620378
1.28213
1.17989
1.15706
1.20414
1.15377
1.19977
1.32456
1.15361
1.2049
1.11539
1.14865
1.38941

### Sheet: Statistics
Welch's ANOVA test
W (DFn, DFd)	76.87 (12.00, 49.40)
P value	<0.0001
P value summary	****
Significant diff. among means (P < 0.05)?	Yes
Data summary
Number of treatments (columns)	13
Number of values (total)	153
Number of families	1
Number of comparisons per family	12
Alpha	0.05
Dunnett's T3 multiple comparisons test	Mean Diff.	95.00% CI of diff.	Below threshold?	Summary	Adjusted P Value	A-?
Control vs. CytochalasinD	0.6281	0.4738 to 0.7824	Yes	****	<0.0001	B	CytochalasinD
Control vs. TREM2	0.403	0.2315 to 0.5746	Yes	****	<0.0001	C	TREM2
Control vs. 4C	0.2352	0.07180 to 0.3985	Yes	***	0.0005	D	4C
Control vs. HCK	0.5279	0.3541 to 0.7017	Yes	****	<0.0001	E	HCK
Control vs. FCER1G	0.5139	0.3389 to 0.6890	Yes	****	<0.0001	F	FCER1G
Control vs. LAPTM5	0.4734	0.2943 to 0.6525	Yes	****	<0.0001	G	LAPTM5
Control vs. PAPLN	0.4248	0.2405 to 0.6092	Yes	****	<0.0001	H	PAPLN
Control vs. GSAP	0.4163	0.2476 to 0.5851	Yes	****	<0.0001	I	GSAP
Control vs. NTRK2	0.473	0.2990 to 0.6471	Yes	****	<0.0001	J	NTRK2
Control vs. CIRBP	0.3475	0.1789 to 0.5162	Yes	****	<0.0001	K	CIRBP
Control vs. SLC1A2	0.405	0.2438 to 0.5662	Yes	****	<0.0001	L	SLC1A2
Control vs. ITGB2	0.4137	0.2559 to 0.5716	Yes	****	<0.0001	M	ITGB2
Test details	Mean 1	Mean 2	Mean Diff.	SE of diff.	n1	n2	t	DF
Control vs. CytochalasinD	1.005	0.3769	0.6281	0.04503	24	6	13.95	23.51
Control vs. TREM2	1.005	0.602	0.403	0.05158	24	12	7.813	33.1
Control vs. 4C	1.005	0.7698	0.2352	0.04843	24	6	4.856	27.79
Control vs. HCK	1.005	0.4771	0.5279	0.05226	24	12	10.1	33.49
Control vs. FCER1G	1.005	0.4911	0.5139	0.05276	24	12	9.741	33.71
Control vs. LAPTM5	1.005	0.5316	0.4734	0.05398	24	12	8.77	33.98
Control vs. PAPLN	1.005	0.5802	0.4248	0.05556	24	12	7.646	33.89
Control vs. GSAP	1.005	0.5887	0.4163	0.05061	24	12	8.227	32.33
Control vs. NTRK2	1.005	0.532	0.473	0.05221	24	10	9.06	31.96
Control vs. CIRBP	1.005	0.6575	0.3475	0.05058	24	12	6.87	32.31
Control vs. SLC1A2	1.005	0.6	0.405	0.04794	24	11	8.448	28.81
Control vs. ITGB2	1.005	0.5913	0.4137	0.04662	24	12	8.875	26.64
