## Supplementary material for "Novel Master Regulators of Microglial Phagocytosis and Repurposed FDA-approved Drug for Treatment of Alzheimer Disease": Table S8

### Sheet: Sheet1
Target	Clone	Lentivirus ID	Knockdown (%)
LAPTM5	#2	TRCN0000123150	92.3
	#4	TRCN0000429201	86.2
FCER1G	#2	TRCN0000057454	75.2
	#3	TRCN0000057455	76.7
HCK	#1	TRCN0000381826	85.1
	#4	TRCN0000009968	81.6
ITGB2	#1	TRCN0000029641	72
	#5	TRCN0000236135	82.6
SLC1A2	#4	TRCN0000432146	53.2
	#5	TRCN0000433459	67
PAPLN	#3	TRCN0000420886	64.9
	#5	TRCN0000073426	75
GSAP	#3	TRCN0000359817	71.7
	#4	TRCN0000359819	81.1
NTGK2	#4	TRCN0000196299	82.9
	#5	TRCN0000273160	78.8
CIRBP	#1	TRCN0000017265	70.6
	#5	TRCN0000369655	70.6
